# Discovery of prevalent, clinically actionable tumor neoepitopes via integrated biochemical and cell-based platforms

**DOI:** 10.1101/2022.10.27.513529

**Authors:** Hem Gurung, Amy Heidersbach, Martine Darwish, Pamela Chan, Jenny Li, Maureen Beresini, Oliver Zill, Andrew Wallace, Ann-Jay Tong, Dan Hascall, Eric Torres, Andy Chang, Kenny “Hei-Wai” Lou, Yassan Abdolazimi, Amanda Moore, Uzodinma Uche, Melanie Laur, Richard Notturno, Peter J.R. Ebert, Craig Blanchette, Benjamin Haley, Christopher M. Rose

**Author notes:** These authors contributed equally to this work (Hem Gurung, Amy Heidersbach, Martine Darwish).

## Abstract

Strategies for maximizing the potency and specificity of cancer immunotherapies have sparked efforts to identify recurrent epitopes presented in the context of defined tumor-associated neoantigens. Discovering these “neoepitopes” can be difficult owing to the limited number of peptides that arise from a single point mutation, a low number of copies presented on the cell surface, and variable binding specificity of the human leukocyte antigen (HLA) class I complex. Due to these limitations, many discovery efforts focus on identifying neoepitopes from a small number of cancer neoantigens in the context of few HLA alleles. Here we describe a systematic workflow to characterize binding and presentation of neoepitopes derived from 47 shared cancer neoantigens in the context of 15 HLA alleles. Through the development of a high-throughput neoepitope-HLA binding assay, we surveyed 24,149 candidate neoepitope-HLA combinations resulting in 587 stable complexes. These data were supplemented by computational prediction that identified an additional 257 neoepitope-HLA pairs, resulting in a total of 844 unique combinations. We used these results to build sensitive targeted mass spectrometry assays to validate neoepitope presentation on a panel of HLA-I monoallelic cell lines engineered to express neoantigens of interest as a single polypeptide. Altogether, our analyses detected 84 unique neoepitope-HLA pairs derived from 37 shared cancer neoantigens and presented across 12 HLA alleles. We subsequently identified multiple TCRs which specifically recognized two of these neoantigen-HLA combinations. Finally, these novel TCRs were utilized to elicit a T cell response suggesting that these neoepitopes are likely to be immunogenic. Together these data represent a validated, extensive resource of therapeutically relevant neoepitopes and the HLA context in which they can be targeted.
