## Supplementary material for "Discovery of prevalent, clinically actionable tumor neoepitopes via integrated biochemical and cell-based platforms": Table S2

### Sheet: HLA_carrier_freq_TCGA
allele	carrier frequency	source	prevalence across ethnic groups
A*02:01	0.404476	TCGA	2
C*07:01	0.247408	TCGA	2
A*01:01	0.239092	TCGA	2
C*07:02	0.239092	TCGA	2
A*03:01	0.232112	TCGA	2
C*04:01	0.222975	TCGA	2
B*07:02	0.208808	TCGA	2
A*24:02	0.176573	TCGA	2
B*08:01	0.164357	TCGA	2
C*06:02	0.164049	TCGA	2
C*05:01	0.133251	TCGA	2
C*03:04	0.129966	TCGA	2
B*44:02	0.129555	TCGA	2
A*11:01	0.121753	TCGA	2
B*35:01	0.120419	TCGA	2
B*51:01	0.102967	TCGA	2
B*15:01	0.0973206	TCGA	2
B*18:01	0.091777	TCGA	2
B*44:03	0.0868494	TCGA	2
C*03:03	0.0859255	TCGA	2
B*40:01	0.0831537	TCGA	2
C*01:02	0.0813058	TCGA	2
A*68:01	0.061082	TCGA	2
A*31:01	0.0510215	TCGA	2
A*23:01	0.0497895	TCGA	2
B*14:02	0.0497895	TCGA	2
C*02:02	0.0796633	TCGA	1
C*16:01	0.0657017	TCGA	1
C*08:02	0.0649831	TCGA	1
C*15:02	0.0467098	TCGA	1
C*12:03	0.104507	TCGA	0
A*26:01	0.0891079	TCGA	0
A*32:01	0.0628272	TCGA	0
B*57:01	0.0569757	TCGA	0
A*29:02	0.0521507	TCGA	0
B*27:05	0.0465045	TCGA	0
A*33:03	N/A	http://www.allelefrequencies.net/	1
B*53:01	N/A	http://www.allelefrequencies.net/	1
B*15:03	N/A	http://www.allelefrequencies.net/	1
B*46:01	N/A	http://www.allelefrequencies.net/	1
B*58:01	N/A	http://www.allelefrequencies.net/	1
B*52:01	N/A	http://www.allelefrequencies.net/	1
B*40:06	N/A	http://www.allelefrequencies.net/	1
C*08:01	N/A	http://www.allelefrequencies.net/	1
C*03:02	N/A	http://www.allelefrequencies.net/	1
B*13:02	N/A	http://www.allelefrequencies.net/	1
C*14:02	N/A	http://www.allelefrequencies.net/	1
A*30:01	N/A	http://www.allelefrequencies.net/	1
			2 = high prevalence across groups
			1 = high prevalence in at least one group
			0 = not highly prevalent in any group

### Sheet: HLA_allele_freq_AFnet
allele	allele frequency*	source	prevalence across ethnic groups
A*02:01	0.168286	http://www.allelefrequencies.net/	2
C*07:01	0.0881843	http://www.allelefrequencies.net/	2
A*01:01	0.0834214	http://www.allelefrequencies.net/	2
C*07:02	0.129714	http://www.allelefrequencies.net/	2
A*03:01	0.0698529	http://www.allelefrequencies.net/	2
C*04:01	0.119429	http://www.allelefrequencies.net/	2
B*07:02	0.0677	http://www.allelefrequencies.net/	2
A*24:02	0.144571	http://www.allelefrequencies.net/	2
B*08:01	0.04568	http://www.allelefrequencies.net/	2
C*06:02	0.0721429	http://www.allelefrequencies.net/	2
C*05:01	0.0401643	http://www.allelefrequencies.net/	2
C*03:04	0.079	http://www.allelefrequencies.net/	2
B*44:02	0.0356343	http://www.allelefrequencies.net/	2
A*11:01	0.096	http://www.allelefrequencies.net/	2
B*35:01	0.0664286	http://www.allelefrequencies.net/	2
B*51:01	0.0582857	http://www.allelefrequencies.net/	2
B*15:01	0.0405714	http://www.allelefrequencies.net/	2
B*18:01	0.0255243	http://www.allelefrequencies.net/	2
B*44:03	0.0477143	http://www.allelefrequencies.net/	2
C*03:03	0.0498571	http://www.allelefrequencies.net/	2
B*40:01	0.0525714	http://www.allelefrequencies.net/	2
C*01:02	0.07768	http://www.allelefrequencies.net/	2
A*68:01	0.0331029	http://www.allelefrequencies.net/	2
A*31:01	0.0424286	http://www.allelefrequencies.net/	2
A*23:01	0.0278329	http://www.allelefrequencies.net/	2
B*14:02	0.0169843	http://www.allelefrequencies.net/	2
C*02:02	0.0342029	http://www.allelefrequencies.net/	1
C*16:01	0.0302143	http://www.allelefrequencies.net/	1
C*08:02	0.0227143	http://www.allelefrequencies.net/	1
C*15:02	0.0377671	http://www.allelefrequencies.net/	1
C*12:03	0.0287043	http://www.allelefrequencies.net/	0
A*26:01	0.0345714	http://www.allelefrequencies.net/	0
A*32:01	0.0211214	http://www.allelefrequencies.net/	0
B*57:01	0.0227914	http://www.allelefrequencies.net/	0
A*29:02	0.0203057	http://www.allelefrequencies.net/	0
B*27:05	0.0186329	http://www.allelefrequencies.net/	0
A*33:03	0.0474686	http://www.allelefrequencies.net/	1
B*53:01	0.0215143	http://www.allelefrequencies.net/	1
B*15:03	0.0117986	http://www.allelefrequencies.net/	1
B*46:01	0.02522	http://www.allelefrequencies.net/	1
B*58:01	0.0289829	http://www.allelefrequencies.net/	1
B*52:01	0.03406	http://www.allelefrequencies.net/	1
B*40:06	0.0220971	http://www.allelefrequencies.net/	1
C*08:01	0.0340671	http://www.allelefrequencies.net/	1
C*03:02	0.0234243	http://www.allelefrequencies.net/	1
B*13:02	0.0159314	http://www.allelefrequencies.net/	1
C*14:02	0.0302857	http://www.allelefrequencies.net/	1
A*30:01	0.0225529	http://www.allelefrequencies.net/	1
			2 = high prevalence across groups
			1 = high prevalence in at least one group
			0 = not highly prevalent in any group
*Allele frequencies represent the average across seven ethnic groups:
African American (N=416,581); Chinese (N=99,672); European Caucasian (N=1,242,890); Hispanic South or Central American (N=146,714); Japanese (N=24,582); North American Amerindian (N=35,791); South Asian Indian (N=185,391)
