## Supplementary material for "Discovery of prevalent, clinically actionable tumor neoepitopes via integrated biochemical and cell-based platforms": Table S1

### Sheet: Shared_muts
Mutation	Mutation type
KRAS G12D	AA substitution
KRAS G12V	AA substitution
KRAS G12C	AA substitution
KRAS G12R	AA substitution
IDH1 R132H	AA substitution
BRAF V600E	AA substitution
BRAF V600M	AA substitution
GTF2I L424H	AA substitution
GNAQ Q209P	AA substitution
GNAQ Q209L	AA substitution
GNA11 Q209L	AA substitution
NRAS Q61R	AA substitution
NRAS Q61K	AA substitution
PTEN R130Q	AA substitution
PTEN R130G	AA substitution
SF3B1 R625H	AA substitution
SF3B1 R625C	AA substitution
PIK3CA H1047R	AA substitution
DNMT3A R882H	AA substitution
PIK3CA E545K	AA substitution
KRAS G13D	AA substitution
TP53 R273C	AA substitution
TP53 R273H	AA substitution
TP53 R273L	AA substitution
TP53 R175H	AA substitution
FGFR3 S249C	AA substitution
TP53 R248Q	AA substitution
PIK3CA E542K	AA substitution
HRAS Q61R	AA substitution
IDH2 R140Q	AA substitution
FLT3 D835Y	AA substitution
EGFR L858R	AA substitution
MYD88 L265P	AA substitution
ERBB2 S310F	AA substitution
TP53 R282W	AA substitution
EGFR E746_A750del	in-frame indel

### Sheet: Prevalence
Mutation	Mutation type	Major indications	Prevalence in indication
KRAS G12D	AA substitution	Pancreatic Adenocarcinoma	0.273
KRAS G12D	AA substitution	Colorectal Adenocarcinoma	0.109
KRAS G12D	AA substitution	Lung Adenocarcinoma	0.035
KRAS G12V	AA substitution	Pancreatic Adenocarcinoma	0.184
KRAS G12V	AA substitution	Colorectal Adenocarcinoma	0.092
KRAS G12V	AA substitution	Lung Adenocarcinoma	0.071
KRAS G12C	AA substitution	Lung Adenocarcinoma	0.123
KRAS G12C	AA substitution	Colorectal Adenocarcinoma	0.028
KRAS G12R	AA substitution	Pancreatic Adenocarcinoma	0.14
IDH1 R132H	AA substitution	Low-Grade Glioma	0.7
BRAF V600E	AA substitution	Papillary Thyroid Cancer	0.58
BRAF V600E	AA substitution	Cutaneous Melanoma	0.44
BRAF V600E	AA substitution	Colorectal Adenocarcinoma	0.09
BRAF V600M	AA substitution	Cutaneous Melanoma	0.09
GTF2I L424H	AA substitution	Thymoma	0.496
GNAQ Q209P	AA substitution	Uveal Melanoma	0.34
GNAQ Q209L	AA substitution	Uveal Melanoma	0.125
GNA11 Q209L	AA substitution	Uveal Melanoma	0.425
NRAS Q61R	AA substitution	Cutaneous Melanoma	0.123
NRAS Q61K	AA substitution	Cutaneous Melanoma	0.087
PTEN R130Q	AA substitution	Uterine Endometrioid Carcinoma	0.066
PTEN R130G	AA substitution	Uterine Endometrioid Carcinoma	0.08
SF3B1 R625H	AA substitution	Uveal Melanoma	0.1
SF3B1 R625C	AA substitution	Uveal Melanoma	0.075
PIK3CA H1047R	AA substitution	Breast Carcinoma	0.121
DNMT3A R882H	AA substitution	Acute Myeloid Leukemia	0.105
PIK3CA E545K	AA substitution	Cervical Squamous Cell Carcinoma	0.127
PIK3CA E545K	AA substitution	Breast Carcinoma	0.061
PIK3CA E545K	AA substitution	Bladder Urothelial Carcinoma	0.071
KRAS G13D	AA substitution	Colorectal Adenocarcinoma	0.07
TP53 R273C	AA substitution	Low-Grade Glioma	0.11
TP53 R273H	AA substitution	Low-Grade Glioma	0.021
TP53 R273H	AA substitution	Colorectal Adenocarcinoma	0.032
TP53 R273L	AA substitution	Lung Adenocarcinoma	0.01
TP53 R273L	AA substitution	Low-Grade Glioma	0.01
TP53 R175H	AA substitution	Colorectal Adenocarcinoma	0.06
TP53 R175H	AA substitution	Esophageal Adenocarcinoma	0.055
TP53 R175H	AA substitution	Breast Carcinoma	0.02
FGFR3 S249C	AA substitution	Bladder Urothelial Carcinoma	0.078
TP53 R248Q	AA substitution	Uterine Carcinosarcoma	0.103
TP53 R248Q	AA substitution	Esophageal Adenocarcinoma	0.049
TP53 R248Q	AA substitution	Bladder Urothelial Carcinoma	0.041
TP53 R248Q	AA substitution	Colorectal Adenocarcinoma	0.034
PIK3CA E542K	AA substitution	Cervical Squamous Cell Carcinoma	0.079
PIK3CA E542K	AA substitution	Bladder Urothelial Carcinoma	0.044
PIK3CA E542K	AA substitution	Breast Carcinoma	0.04
HRAS Q61R	AA substitution	Pheochromocytoma	0.073
IDH2 R140Q	AA substitution	Acute Myeloid Leukemia	0.085
FLT3 D835Y	AA substitution	Acute Myeloid Leukemia	0.055
EGFR L858R	AA substitution	Lung Adenocarcinoma	0.068
MYD88 L265P	AA substitution	Diffuse Large B-Cell Lymphoma	0.11
ERBB2 S310F	AA substitution	Bladder Urothelial Carcinoma	0.046
TP53 R282W	AA substitution	Colorectal Adenocarcinoma	0.037
EGFR E746_A750del	indel	Lung Adenocarcinoma	0.03
